# Single-cell RNA-seq reveals trans-sialidase-like superfamily gene expression heterogeneity in *Trypanosoma cruzi* populations

**DOI:** 10.1101/2025.01.14.633000

**Authors:** Lucas Inchausti, Lucía Bilbao, Vanina A. Campo, Joaquín Garat, José Sotelo-Silveira, Gabriel Rinaldi, Virginia M. Howick, María Ana Duhagon, Javier G. De Gaudenzi, Pablo Smircich

## Abstract

*Trypanosoma cruzi*, the causative agent of Chagas disease, presents a major public health challenge in Central and South America, affecting approximately 8 million people and placing millions more at risk. The *T. cruzi* life cycle includes transitions between epimastigote, metacyclic trypomastigote, amastigote, and blood trypomastigote stages, each marked by distinct morphological and molecular adaptations to different hosts and environments. Unlike other trypanosomatids such as *Trypanosoma brucei*, *T. cruzi* does not employ a monoallelic model of antigenic variation; instead, it relies on a diverse repertoire of cell-surface associated proteins encoded by large multigene families, which are essential for infectivity and immune evasion.

This study analyzes cell-specific transcriptomes using single-cell RNA sequencing of amastigote and trypomastigote cells to characterize stage-specific surface protein expression during mammalian infection. Through clustering and identification of cell-specific markers, we assigned cells to distinct parasite developmental forms. Analysis of individual cells revealed that surface protein-coding genes, especially members of the trans-sialidase like superfamily (TcS), are expressed with greater heterogeneity than single-copy genes. Moreover, no recurrent combinations of TcS genes were observed between individual cells in the population. Remarkably, a small subset of TcS mRNAs, encoded by genes preferentially located in the core genomic compartment, are frequently detected across the cell population, whereas the vast majority of TcS mRNAs show low detection frequencies and are mainly encoded in the disruptive compartment. Our findings thus reveal transcriptomic heterogeneity within trypomastigote populations where each cell displays unique TcS expression profiles. Focusing on the diversity of surface protein expression, this research aims to deepen our understanding of *T. cruzi* cellular biology and infection strategies.
