## Supplementary File 1 for "Single-cell RNA-seq reveals trans-sialidase-like superfamily gene expression heterogeneity in *Trypanosoma cruzi* populations"

### Sheet: a. markers_Tcruzi_cluster0
Supplementary File 1. Marker genes for identified cell clusters by scRNA-seq
a) Genes significantly upregulated in cluster 0 (adjusted p value < 0.05)
Gene	p_val	Avg_log2FC	pct.1	pct.2	p_val_adj	Cluster	Annotation
C4B63-16g183	6.53652e-72	1.10181	0.824	0.616	1.23808e-67	0	surface protease GP63
C4B63-84g32	1.97963e-67	1.01538	0.821	0.64	3.74961e-63	0	trans-sialidase, Group VIII
C4B63-260g23	2.48369e-49	1.10053	0.706	0.529	4.70436e-45	0	trans-sialidase, Group II
C4B63-43g230	3.20954e-47	1.03386	0.727	0.543	6.07919e-43	0	unspecified product
C4B63-86g95	4.4747e-42	1.10681	0.665	0.483	8.47553e-38	0	trans-sialidase, Group III
C4B63-2g324	6.115e-28	1.18899	0.512	0.37	1.15824e-23	0	unspecified product
C4B63-33g192	2.14725e-26	1.0145	0.536	0.401	4.06711e-22	0	surface protease GP63
C4B63-419g2	1.62087e-25	1.07891	0.537	0.398	3.07008e-21	0	trans-sialidase
C4B63-1g1324	8.8994e-22	1.0322	0.522	0.416	1.68563e-17	0	Mucin-associated surface protein (MASP)
C4B63-65g71	2.25992e-21	1.1503	0.492	0.396	4.28052e-17	0	trans-sialidase, Group II
C4B63-1g480	2.56191e-20	1.20348	0.437	0.319	4.85251e-16	0	trans-sialidase, Group V
C4B63-73g69	2.90174e-20	1.12995	0.457	0.356	5.49619e-16	0	surface protease GP63
C4B63-47g122	3.34669e-20	1.3413	0.439	0.331	6.33897e-16	0	trans-sialidase
C4B63-119g11	3.80386e-20	1.21196	0.439	0.323	7.20489e-16	0	unspecified product
C4B63-33g179	5.55003e-20	1.28565	0.412	0.296	1.05123e-15	0	surface protease GP63
C4B63-145g11	4.77806e-19	1.13368	0.491	0.386	9.05013e-15	0	trans-sialidase, Group III
C4B63-201g18	1.30281e-18	1.10589	0.451	0.342	2.46766e-14	0	surface protease GP63
C4B63-246g1	3.20372e-18	1.10528	0.416	0.3	6.06817e-14	0	unspecified product
C4B63-29g211	2.8677e-15	1.03706	0.441	0.343	5.43171e-11	0	surface protease GP63
C4B63-156g18	3.06421e-15	1.14941	0.408	0.315	5.80392e-11	0	trans-sialidase
C4B63-35g193	5.97663e-14	1.0575	0.406	0.323	1.13203e-09	0	trans-sialidase, Group VIII
C4B63-145g23	1.51258e-13	1.00401	0.423	0.337	2.86498e-09	0	trans-sialidase, Group III
C4B63-8g175	2.11513e-11	1.07413	0.369	0.3	4.00627e-07	0	surface protease GP63
C4B63-72g38	5.34241e-11	1.10104	0.374	0.306	1.01191e-06	0	trans-sialidase, Group II
C4B63-47g92	1.67074e-10	1.00856	0.426	0.367	3.16455e-06	0	trans-sialidase
C4B63-73g11	3.51933e-10	1.08212	0.352	0.285	6.66595e-06	0	trans-sialidase, Group IV
C4B63-41g261	6.78199e-10	1.03475	0.358	0.293	1.28458e-05	0	trans-sialidase, Group IV
C4B63-105g53	4.21226e-09	1.40789	0.27	0.199	7.97844e-05	0	trans-sialidase, Group VIII

### Sheet: b. markers_Tcruzi_cluster1
Supplementary File 1. Marker genes for identified cell clusters by scRNA-seq
b) Genes significantly upregulated in cluster 1 (adjusted p value < 0.05)
Gene	p_val	Avg_log2FC	pct.1	pct.2	p_val_adj	Cluster	Annotation
C4B63_11g67	7.33164e-156	1.70097	0.942	0.705	1.38869e-151	1	3-oxo-5-alpha-steroid 4-dehydrogenase
C4B63_2g235	3.33374e-101	1.71599	0.701	0.339	6.31444e-97	1	Co-chaperone protein P23
C4B63_16g155	5.197e-100	2.01129	0.63	0.27	9.84364e-96	1	dehydrogenases/reductases (SDR)
C4B63_467nc3	7.27992e-96	3.57946	0.534	0.212	1.37889e-91	1	spliced leader mini-exon transcript,ncRNA class=other
C4B63_19g183	2.2576e-83	1.21397	0.812	0.524	4.27611e-79	1	cyclophilin a
C4B63_20g219	2.02887e-60	1.83291	0.407	0.144	3.84289e-56	1	kinetoplast-associated protein 3
C4B63_14g62	5.03765e-53	1.49662	0.553	0.293	9.54182e-49	1	kinetoplast DNA-associated protein
C4B63_106g1	4.48551e-49	1.32504	0.558	0.305	8.496e-45	1	cysteine peptidase, Clan CA, family C51
C4B63_8g2652c	1.9031e-48	2.10176	0.302	0.098	3.60466e-44	1	10 kDa heat shock protein
C4B63_43g170	3.30717e-45	1.28395	0.482	0.231	6.26412e-41	1	conserved hypothetical protein
C4B63_39g352	5.57396e-44	1.77468	0.331	0.123	1.05576e-39	1	conserved hypothetical protein
C4B63_52g63	4.88562e-42	1.20683	0.51	0.271	9.25385e-38	1	fatty acid elongase
C4B63_23g132	6.0737e-39	1.11675	0.596	0.382	1.15042e-34	1	diacylglycerol kinase-like protein
C4B63_70g94	4.86252e-35	1.48278	0.326	0.137	9.2101e-31	1	PIF1 helicase-like protein
C4B63_113g65	2.17662e-32	1.21038	0.417	0.213	4.12273e-28	1	protein tyrosine phosphatase
C4B63_251g15	3.64799e-31	1.58473	0.303	0.132	6.90966e-27	1	conserved hypothetical protein
C4B63_78g25	3.007e-30	1.01208	0.462	0.259	5.69555e-26	1	nucleolar RNA-binding protein
C4B63_219g46	2.80926e-29	1.31326	0.386	0.201	5.32103e-25	1	endoribonuclease L-PSP (pb5)
C4B63_61g127	2.81549e-29	1.2886	0.386	0.201	5.33283e-25	1	histone H2A variant Z
C4B63_9g412	4.97252e-29	1.2626	0.4	0.217	9.41845e-25	1	40S ribosomal protein S13
C4B63_4g485	1.12382e-28	1.30202	0.329	0.154	2.12863e-24	1	kinesin
C4B63_6g2482c	2.7676e-28	1.39617	0.306	0.139	5.24211e-24	1	histone H3
C4B63_87g29	1.26256e-27	1.05415	0.411	0.22	2.39142e-23	1	conserved hypothetical protein
C4B63_313g10	5.33997e-27	1.03324	0.505	0.324	1.01144e-22	1	amino acid transporter
C4B63_303g6	3.01558e-26	1.28651	0.398	0.231	5.71181e-22	1	Histone H2B variant V
C4B63_137g44	1.78766e-24	1.12893	0.478	0.313	3.38601e-20	1	receptor for activated C kinase 1
C4B63_2g740	1.82441e-24	1.46621	0.252	0.11	3.45562e-20	1	conserved hypothetical protein
C4B63_28g30	1.63575e-23	1.29141	0.296	0.145	3.09827e-19	1	60S ribosomal protein L17
C4B63_59g177	3.54138e-23	1.72928	0.199	0.078	6.70772e-19	1	unspecified product
C4B63_18g288	2.20267e-22	1.1069	0.317	0.161	4.17208e-18	1	heat shock 70 kDa protein, mitochondrial precursor
C4B63_303g9	2.48004e-22	1.19312	0.373	0.216	4.69744e-18	1	unspecified product
C4B63_295g27	7.11094e-22	1.01317	0.434	0.271	1.34688e-17	1	60S ribosomal protein L6
C4B63_44g191	1.29467e-21	1.62949	0.171	0.061	2.45223e-17	1	pre-rRNA processing protein FTSJ3 methyltransferase
C4B63_23g196	1.38155e-21	1.123	0.399	0.239	2.61679e-17	1	60S ribosomal protein L13
C4B63_2g11	2.5371e-21	1.08691	0.312	0.16	4.80553e-17	1	60S ribosomal protein L26
C4B63_38g87	3.56413e-21	1.20002	0.382	0.232	6.75082e-17	1	60S ribosomal protein L10
C4B63_23g197	8.97363e-21	1.27156	0.279	0.14	1.6997e-16	1	60S ribosomal protein L13
C4B63_13g352	2.24903e-20	1.30021	0.206	0.086	4.25988e-16	1	cytosolic nonspecific dipeptidase
C4B63_21g279	2.28586e-20	3.11182	0.354	0.218	4.32965e-16	1	ATP-dependent chaperone
C4B63_194g18	4.42925e-20	1.36507	0.204	0.086	8.38944e-16	1	Histone-lysine N-methyltransferase, H3 lysine-76 specific
C4B63_242g10	4.56228e-20	1.88128	0.215	0.098	8.64141e-16	1	histone H2A
C4B63_32g1132c	5.07164e-20	1.02251	0.352	0.203	9.60619e-16	1	60S ribosomal protein L26
C4B63_49g106	6.48435e-20	1.55982	0.22	0.099	1.2282e-15	1	histone H2A
C4B63_2g343	1.12843e-19	1.33325	0.238	0.112	2.13737e-15	1	conserved hypothetical protein
C4B63_13g34	1.94524e-19	1.22056	0.197	0.082	3.68448e-15	1	21 kDa cyclophilin
C4B63_6g592	2.13978e-19	1.36221	0.197	0.082	4.05296e-15	1	pumilio/PUF RNA binding protein 5
C4B63_55g287c	5.01032e-19	1.15516	0.319	0.181	9.49005e-15	1	cytochrome c
C4B63_28g142	1.24656e-18	1.18964	0.268	0.139	2.3611e-14	1	nucleoside transporter 1
C4B63_42g98	1.94432e-18	1.15732	0.206	0.091	3.68274e-14	1	TRPL translocation defect protein 14
C4B63_75g56	2.53823e-18	1.00822	0.368	0.221	4.80767e-14	1	CHAT domain containing protein
C4B63_8g2656c	3.907e-18	1.57329	0.109	0.031	7.40025e-14	1	10 kDa heat shock protein
C4B63_45g102	6.73015e-18	1.13813	0.292	0.159	1.27476e-13	1	40S ribosomal protein S9
C4B63_30g140	7.07131e-18	1.15372	0.296	0.162	1.33938e-13	1	conserved hypothetical protein
C4B63_28g56	4.03935e-17	1.66184	0.117	0.037	7.65093e-13	1	TFIIF-stimulated CTD phosphatase
C4B63_20g10	4.52795e-17	1.17103	0.227	0.111	8.57638e-13	1	D-isomer specific 2-hydroxyacid dehydrogenase-protein
C4B63_18g164	6.66116e-17	1.12254	0.245	0.125	1.26169e-12	1	S-adenosylmethionine synthetase
C4B63_302g58c	2.59719e-16	1.44149	0.227	0.117	4.91934e-12	1	histone H3
C4B63_86g237c	2.61073e-16	1.07026	0.769	0.705	4.94498e-12	1	lipoic acid containing carrier protein
C4B63_278g11	4.26806e-16	1.93205	0.07	0.015	8.08413e-12	1	Glucose-dependent insulinotropic receptor
C4B63_20g747c	8.66277e-16	1.21221	0.186	0.084	1.64081e-11	1	cyclin-dependent kinases regulatory subunit
C4B63_87g7	2.04946e-15	1.23145	0.22	0.111	3.88187e-11	1	Histone-lysine N-methyltransferase, H3 lysine-76 specific
C4B63_17g102	2.38799e-15	1.27416	0.21	0.105	4.52309e-11	1	conserved hypothetical protein
C4B63_12g1348c	3.63865e-15	1.24735	0.275	0.162	6.89196e-11	1	60S ribosomal protein L28
C4B63_57g131	5.31676e-15	1.13089	0.266	0.15	1.00705e-10	1	glutamate dehydrogenase
C4B63_196g28	5.79475e-15	2.00635	0.402	0.291	1.09758e-10	1	conserved hypothetical protein
C4B63_87g42	6.50479e-15	1.51189	0.12	0.043	1.23207e-10	1	conserved hypothetical protein
C4B63_9g326	3.05275e-14	1.08383	0.231	0.124	5.78222e-10	1	ubiquitin-conjugating enzyme
C4B63_6g2300c	3.52234e-14	1.00288	0.292	0.176	6.67166e-10	1	ribosomal protein S26
C4B63_25g290	4.44103e-14	1.01674	0.237	0.127	8.41176e-10	1	60S ribosomal protein
C4B63_405g4	4.65806e-14	1.11639	0.263	0.152	8.82284e-10	1	glutamate dehydrogenase
C4B63_9g333	9.07421e-14	1.21851	0.137	0.057	1.71875e-09	1	cysteine peptidase, Clan CA, family C51
C4B63_7g1895c	1.30819e-13	1.02683	0.24	0.132	2.47785e-09	1	conserved hypothetical protein
C4B63_51g207	1.78196e-13	1.11506	0.181	0.087	3.37522e-09	1	conserved hypothetical protein
C4B63_4g1330c	1.81983e-13	1.06362	0.18	0.086	3.44693e-09	1	40S ribosomal protein S27
C4B63_62g351c	2.34419e-13	1.85714	0.091	0.03	4.44013e-09	1	40S ribosomal protein S33
C4B63_2g163c	2.44599e-13	1.09388	0.199	0.101	4.63295e-09	1	kinetoplastid membrane protein 11
C4B63_54g87c	3.00957e-13	1.08901	0.209	0.11	5.70042e-09	1	60S ribosomal protein L30
C4B63_76g59	5.73586e-13	1.17006	0.188	0.095	1.08643e-08	1	40S ribosomal protein S15
C4B63_361g13	9.88457e-13	1.15419	0.159	0.074	1.87224e-08	1	conserved hypothetical protein
C4B63_13g195	1.03555e-12	1.03741	0.204	0.107	1.96144e-08	1	ubiquitin/ribosomal protein S27a
C4B63_22g318	2.4478e-12	1.24264	0.142	0.064	4.63638e-08	1	histone chaperone ASF1A
C4B63_7g253	3.10084e-12	1.24051	0.135	0.059	5.87329e-08	1	conserved hypothetical protein
C4B63_21g281	4.30672e-12	1.20888	0.197	0.105	8.15736e-08	1	DNA repair and recombination helicase protein PIF5
C4B63_2g165c	5.84459e-12	1.07204	0.235	0.136	1.10702e-07	1	kinetoplastid membrane protein 11
C4B63_8g2554c	6.10156e-12	1.22083	0.16	0.078	1.1557e-07	1	40S ribosomal protein S16
C4B63_30g187	6.38659e-12	1.17216	0.2	0.109	1.20968e-07	1	deoxyuridine triphosphatase
C4B63_18g171	6.4283e-12	1.26205	0.132	0.058	1.21759e-07	1	ATP synthase, epsilon chain
C4B63_2g412	7.17885e-12	1.7425	0.081	0.027	1.35975e-07	1	R27-2 protein
C4B63_8g197	1.67821e-11	1.24767	0.153	0.074	3.17869e-07	1	DNA ligase
C4B63_18g250	1.82834e-11	1.00276	0.175	0.089	3.46306e-07	1	chaperonin HSP60, mitochondrial precursor
C4B63_9g2155c	1.97857e-11	1.30369	0.154	0.076	3.74762e-07	1	ribosomal protein L27
C4B63_58g54	2.14857e-11	1.75583	0.087	0.031	4.06961e-07	1	serine/threonine protein kinase
C4B63_188g164c	2.34884e-11	2.55975	0.081	0.028	4.44893e-07	1	histone H4
C4B63_7g340	2.90884e-11	1.09344	0.265	0.169	5.50964e-07	1	beta-fructofuranosidase-like protein
C4B63_86g57	2.98114e-11	1.09956	0.165	0.084	5.64658e-07	1	conserved hypothetical protein
C4B63_10g473	3.83333e-11	1.21962	0.109	0.045	7.26072e-07	1	conserved hypothetical protein
C4B63_80g28	4.20625e-11	1.39125	0.13	0.059	7.96706e-07	1	TFIIH basal transcription factor subunit
C4B63_137g5	5.74798e-11	1.30839	0.132	0.061	1.08873e-06	1	40S ribosomal protein S17
C4B63_93g76	6.79349e-11	1.04826	0.152	0.075	1.28675e-06	1	40S ribosomal protein S11
C4B63_13g234	7.04922e-11	1.03979	0.191	0.104	1.33519e-06	1	40S ribosomal protein S18
C4B63_16g315	7.09361e-11	1.35934	0.106	0.043	1.3436e-06	1	mitochondrial DNA primase
C4B63_12g216	9.24744e-11	1.21375	0.16	0.082	1.75156e-06	1	40S ribosomal protein S5
C4B63_17g259	1.04397e-10	1.27023	0.106	0.043	1.97738e-06	1	conserved hypothetical protein
C4B63_15g12	1.04413e-10	1.14732	0.102	0.041	1.97768e-06	1	conserved hypothetical protein
C4B63_6g101	1.36172e-10	1.00035	0.172	0.091	2.57923e-06	1	RNA polymerase B subunit RPB8
C4B63_11g32	1.47727e-10	1.29228	0.137	0.066	2.7981e-06	1	conserved hypothetical protein
C4B63_93g66	1.52719e-10	1.06293	0.171	0.09	2.89266e-06	1	conserved hypothetical protein
C4B63_45g95	1.54239e-10	1.70865	0.073	0.024	2.92144e-06	1	conserved hypothetical protein
C4B63_17g70	1.65485e-10	1.30975	0.107	0.045	3.13445e-06	1	60S ribosomal protein L18a
C4B63_40g27	2.3042e-10	1.13132	0.15	0.076	4.36438e-06	1	conserved hypothetical protein
C4B63_207g18	2.57141e-10	1.10773	0.187	0.104	4.87051e-06	1	60S ribosomal protein L17
C4B63_10g159	2.71688e-10	1.00158	0.21	0.122	5.14605e-06	1	hypothetical Zinc-finger containing protein
C4B63_102g63	3.23489e-10	1.50999	0.07	0.023	6.1272e-06	1	conserved hypothetical protein
C4B63_22g295	4.84553e-10	1.16226	0.125	0.059	9.17792e-06	1	transmembrane protein
C4B63_89g47	5.01551e-10	1.06412	0.205	0.12	9.49988e-06	1	kinetoplastid kinetochore protein 6
C4B63_304g8	5.95739e-10	1.54187	0.112	0.05	1.12839e-05	1	40S ribosomal protein S13
C4B63_20g343	6.20839e-10	1.49416	0.085	0.033	1.17593e-05	1	conserved hypothetical protein
C4B63_63g47	6.42567e-10	1.17145	0.152	0.079	1.21709e-05	1	conserved hypothetical protein
C4B63_81g19	6.6105e-10	1.22765	0.138	0.069	1.2521e-05	1	chaperonin HSP60, mitochondrial precursor
C4B63_10g137	7.21222e-10	1.30307	0.123	0.058	1.36607e-05	1	conserved hypothetical protein
C4B63_128g309c	8.6865e-10	1.78461	0.09	0.036	1.64531e-05	1	histone H4
C4B63_18g298	1.1142e-09	1.0337	0.135	0.066	2.11042e-05	1	pre-mRNA cleavage complex II Clp1 protein
C4B63_170g22	1.14106e-09	1.29919	0.12	0.057	2.16129e-05	1	40S ribosomal protein S4
C4B63_7g300	1.20085e-09	1.08971	0.153	0.08	2.27454e-05	1	D-Tyr-tRNA(Tyr) deacylase
C4B63_42g106	1.74724e-09	1.01706	0.141	0.071	3.30944e-05	1	conserved hypothetical protein
C4B63_5g191	1.84673e-09	1.53355	0.112	0.052	3.49789e-05	1	unspecified product
C4B63_6g2484c	1.9679e-09	2.11459	0.055	0.016	3.7274e-05	1	histone H3
C4B63_18g184	3.06152e-09	1.41962	0.073	0.027	5.79883e-05	1	ribosomal P protein AGP2beta-1
C4B63_168g210c	3.44595e-09	1.52	0.087	0.036	6.52698e-05	1	40S ribosomal protein S23
C4B63_84g21	3.54329e-09	1.10955	0.107	0.049	6.71135e-05	1	conserved hypothetical protein
C4B63_19g119	3.60988e-09	1.47534	0.072	0.026	6.83747e-05	1	B9 domain-containing protein 2
C4B63_1g25	3.97069e-09	1.0253	0.17	0.095	7.52089e-05	1	J-binding protein
C4B63_23g233	4.7716e-09	1.39507	0.079	0.031	9.03789e-05	1	conserved hypothetical protein
C4B63_26g272	5.50956e-09	1.0421	0.127	0.064	0.000104357	1	conserved hypothetical protein
C4B63_17g257	6.30933e-09	1.0245	0.12	0.058	0.000119505	1	chromosomal passenger protein
C4B63_313g11	8.50201e-09	1.42307	0.052	0.016	0.000161037	1	amino acid transporter
C4B63_2g422	1.08798e-08	1.18908	0.08	0.032	0.000206074	1	cell division cycle protein 45 (CDC45)
C4B63_6g236	1.47213e-08	1.30281	0.091	0.04	0.000278836	1	cation transporter
C4B63_63g4	1.53102e-08	1.40014	0.074	0.029	0.00028999	1	PSP1 C-terminal conserved region
C4B63_6g1083c	1.56845e-08	1.41047	0.098	0.045	0.00029708	1	ribosomal protein S29
C4B63_192g21	1.59261e-08	1.19374	0.532	0.471	0.000301657	1	guanylate kinase
C4B63_6g2504c	1.86161e-08	1.01532	0.186	0.112	0.000352608	1	histone H3
C4B63_7g389	2.08907e-08	1.29569	0.068	0.025	0.00039569	1	conserved hypothetical protein
C4B63_12g331	2.96886e-08	1.58148	0.473	0.395	0.000562331	1	LIMR family protein DDB G0293610
C4B63_43g178	3.84173e-08	1.08052	0.113	0.056	0.000727662	1	conserved hypothetical protein
C4B63_11g44	3.86161e-08	1.14791	0.132	0.071	0.000731428	1	conserved hypothetical protein
C4B63_122g20	5.84916e-08	1.0118	0.171	0.102	0.00110789	1	ribonucleoside-diphosphate reductase small chain
C4B63_22g313	6.1248e-08	1.12767	0.126	0.066	0.0011601	1	conserved hypothetical protein
C4B63_163g20	6.65471e-08	1.94551	0.056	0.019	0.00126047	1	conserved hypothetical protein
C4B63_55g60	7.27656e-08	1.15451	0.075	0.031	0.00137825	1	trafficking protein particle complex subunit 3
C4B63_23g1438c	7.74593e-08	1.03024	0.107	0.053	0.00146716	1	cytochrome c oxidase copper chaperone
C4B63_193g9	9.04125e-08	1.11449	0.114	0.058	0.0017125	1	metallo-peptidase, Clan MF, Family M17
C4B63_32g326	1.01189e-07	1.18954	0.089	0.041	0.00191662	1	cell division cycle protein
C4B63_2nc59	1.11753e-07	1.56276	0.064	0.025	0.00211672	1	C/D small nucleolar RNA (snoRNA),ncRNA class=snoRNA
C4B63_340g1	1.15581e-07	1.5992	0.081	0.036	0.00218922	1	cell division cycle protein
C4B63_278g13	1.15862e-07	1.00939	0.084	0.037	0.00219453	1	Enterin neuropeptides
C4B63_45g99	1.19941e-07	1.13979	0.089	0.041	0.00227179	1	conserved hypothetical protein
C4B63_76g57	1.64633e-07	1.11308	0.11	0.057	0.00311832	1	Tripartite attachment complex protein 102
C4B63_70g79	1.71923e-07	1.44771	0.073	0.031	0.00325639	1	DNA repair protein
C4B63_4g119	1.73342e-07	1.52716	0.074	0.032	0.00328327	1	conserved hypothetical protein
C4B63_2g408	2.09162e-07	1.06328	0.135	0.076	0.00396173	1	conserved hypothetical protein
C4B63_112g17	2.76022e-07	1.14142	0.097	0.048	0.00522813	1	conserved hypothetical protein
C4B63_35g99	3.03529e-07	1.4753	0.059	0.023	0.00574914	1	flagellar calcium-binding protein
C4B63_19g1437c	3.11384e-07	1.30845	0.079	0.035	0.00589792	1	conserved hypothetical protein
C4B63_208g38	3.18027e-07	1.51579	0.068	0.028	0.00602374	1	kinetoplastid kinetochore protein 8
C4B63_19g116	3.28943e-07	1.4239	0.062	0.024	0.0062305	1	conserved hypothetical protein
C4B63_2g189	3.37202e-07	1.215	0.113	0.06	0.00638694	1	prostaglandin F2alpha synthase
C4B63_54g52	3.44517e-07	1.34374	0.061	0.024	0.0065255	1	conserved hypothetical protein
C4B63_19g170	3.89568e-07	1.29662	0.04	0.012	0.00737881	1	conserved hypothetical protein
C4B63_12g21	4.23471e-07	1.06116	0.081	0.037	0.00802097	1	Uncharacterized oxidoreductase YkwC
C4B63_34g373	4.47504e-07	1.10493	0.112	0.059	0.00847618	1	histone deacetylase
C4B63_18g162c	5.63289e-07	1.23991	0.072	0.031	0.0106693	1	conserved hypothetical protein
C4B63_22g18	5.74586e-07	1.07178	0.087	0.042	0.0108832	1	conserved hypothetical protein
C4B63_22g175	5.97229e-07	2.09137	0.04	0.012	0.0113121	1	pumilio/PUF RNA binding protein 9
C4B63_147g273c	6.11802e-07	1.56822	0.05	0.018	0.0115881	1	60S ribosomal protein L35
C4B63_396g12	6.19946e-07	1.21848	0.074	0.033	0.0117424	1	3-demethylubiquinone-9 3-methyltransferase
C4B63_72g584c	6.95534e-07	1.05356	0.092	0.046	0.0131741	1	conserved hypothetical protein
C4B63_302g60c	7.32368e-07	1.67399	0.096	0.049	0.0138718	1	histone H3
C4B63_39g341	7.37446e-07	1.09755	0.095	0.047	0.013968	1	conserved hypothetical protein
C4B63_47g93	8.25747e-07	1.17403	0.08	0.038	0.0156405	1	conserved hypothetical protein
C4B63_302g78c	8.40022e-07	1.27925	0.084	0.04	0.0159109	1	histone H3
C4B63_6g568	8.7047e-07	1.06443	0.095	0.048	0.0164876	1	ribonuclease H1
C4B63_13g348	1.07612e-06	1.06253	0.085	0.041	0.0203829	1	conserved hypothetical protein
C4B63_345nc13	1.19758e-06	1.95725	0.033	0.009	0.0226833	1	spliced leader mini-exon transcript,ncRNA class=other
C4B63_18g251	1.25241e-06	1.03153	0.096	0.049	0.0237218	1	conserved hypothetical protein
C4B63_11g29	1.26032e-06	1.51338	0.068	0.03	0.0238717	1	2,4-dihydroxyhept-2-ene-1,7-dioic acid aldolase
C4B63_302g44c	1.49616e-06	1.31927	0.097	0.051	0.0283388	1	histone H3
C4B63_302g52c	1.5799e-06	1.66248	0.057	0.023	0.0299248	1	histone H3
C4B63_2g830	1.63456e-06	1.07702	0.103	0.055	0.0309602	1	Present in the outer mitochondrial membrane proteome 8
C4B63_8g196	1.69263e-06	2.57572	0.018	0.003	0.0320602	1	DNA ligase
C4B63_61g104	1.76998e-06	1.02212	0.11	0.06	0.0335253	1	conserved hypothetical protein
C4B63_271g11	2.28438e-06	1.17054	0.068	0.03	0.0432684	1	conserved hypothetical protein
C4B63_220g13	2.33866e-06	1.06979	0.113	0.063	0.0442965	1	cyclophilin
C4B63_14g144	2.34026e-06	1.85361	0.045	0.016	0.044327	1	branch point binding protein

### Sheet: c. markers_Tcruzi_cluster2
Supplementary File 1. Marker genes for identified cell clusters by scRNA-seq
c) Genes significantly upregulated in cluster 2 (adjusted p value < 0.05)
Gene	p_val	Avg_log2FC	pct.1	pct.2	p_val_adj	Cluster	Annotation
C4B63_134g49	6.12762e-53	1.02408	0.587	0.116	1.16063e-48	2	trans-sialidase, Group V
C4B63_156g6	8.31465e-49	1.76441	0.784	0.255	1.57488e-44	2	trans-sialidase
C4B63_39g375	6.40212e-45	1.00517	0.527	0.11	1.21263e-40	2	unspecified product
C4B63_5g754	6.83656e-44	1.1839	0.443	0.084	1.29491e-39	2	Mucin-associated surface protein (MASP)
C4B63_119g31	1.50586e-41	1.04935	0.539	0.122	2.85225e-37	2	trans-sialidase, Group VIII
C4B63_131g50	5.36115e-40	1.15212	0.431	0.086	1.01545e-35	2	trans-sialidase, Group I
C4B63_58g95	2.77661e-38	1.0071	0.575	0.142	5.25918e-34	2	elongation factor 1-alpha
C4B63_6g2504c	5.20421e-37	1.70021	0.473	0.112	9.85729e-33	2	histone H3
C4B63_149g35	6.7554e-37	1.10627	0.305	0.049	1.27954e-32	2	multidrug resistance protein E
C4B63_47g128	1.68532e-36	1.77886	0.407	0.089	3.19216e-32	2	trans-sialidase
C4B63_77g40	5.39604e-36	1.0352	0.76	0.26	1.02206e-31	2	trans-sialidase, Group III
C4B63_52g79	6.38291e-36	1.84414	0.216	0.026	1.20899e-31	2	conserved hypothetical protein
C4B63_28g217	2.01527e-34	1.15421	0.365	0.073	3.81712e-30	2	L1Tc protein Reverse transcriptase/Endonuclase/Rnase H domains
C4B63_130g20	6.98962e-33	1.89274	0.335	0.068	1.3239e-28	2	unspecified product
C4B63_13g292	1.48631e-32	1.28234	0.353	0.072	2.81521e-28	2	unspecified product
C4B63_19g14	3.12216e-32	1.17943	0.371	0.08	5.91369e-28	2	conserved hypothetical protein
C4B63_137g40	7.66084e-32	1.15863	0.605	0.186	1.45104e-27	2	heat shock protein 70 (hsp70)(fragment)
C4B63_18g147	1.96213e-31	1.12624	0.569	0.158	3.71647e-27	2	calmodulin
C4B63_17g208	1.09068e-30	2.53349	0.293	0.058	2.06586e-26	2	trans-sialidase, Group VIII
C4B63_84g56	1.85491e-30	1.49137	0.192	0.024	3.51339e-26	2	Surface membrane protein
C4B63_203nc2	2.45376e-30	1.48256	0.132	0.011	4.64767e-26	2	C/D small nucleolar RNA (snoRNA),ncRNA class=snoRNA
C4B63_6g311	4.04837e-30	1.33144	0.299	0.057	7.66802e-26	2	heat shock protein 70 (hsp70)(fragment)
C4B63_6g315	5.98038e-30	1.49303	0.293	0.056	1.13274e-25	2	heat shock protein 70 (hsp70)
C4B63_43g9	2.48139e-29	1.28342	0.389	0.094	4.7e-25	2	serine carboxypeptidase (CBP1)
C4B63_34g269	5.29378e-29	1.17867	0.605	0.211	1.0027e-24	2	mucin TcSMUGS
C4B63_5g40	6.30682e-29	1.29513	0.192	0.026	1.19458e-24	2	unspecified product
C4B63_72g4	5.58818e-28	1.13829	0.186	0.025	1.05846e-23	2	trans-sialidase, Group II
C4B63_6g132	1.6133e-27	1.0141	0.533	0.164	3.05575e-23	2	heat shock protein 70 (hsp70)
C4B63_9g416	1.66379e-27	1.03735	0.246	0.043	3.15139e-23	2	ATP-dependent Clp protease subunit, heat shock protein 104 (HSP104)
C4B63_16g77	2.13793e-27	1.08306	0.299	0.061	4.04946e-23	2	unspecified product
C4B63_279g11	1.69996e-26	2.21422	0.251	0.049	3.21989e-22	2	alpha tubulin
C4B63_235g8	2.27321e-26	1.33282	0.156	0.019	4.30569e-22	2	conserved hypothetical protein
C4B63_2g278	3.7738e-26	1.29687	0.162	0.02	7.14795e-22	2	unspecified product
C4B63_126g25	4.71349e-26	1.07231	0.144	0.016	8.92782e-22	2	Mucin-associated surface protein (MASP)
C4B63_68g134	5.10473e-26	1.32524	0.311	0.07	9.66887e-22	2	trans-sialidase, Group II
C4B63_180g4	7.68591e-26	1.5754	0.15	0.018	1.45579e-21	2	conserved hypothetical protein
C4B63_57g38	1.02089e-25	1.32507	0.311	0.071	1.93367e-21	2	Mucin-associated surface protein (MASP)
C4B63_58g79	1.06363e-25	1.15743	0.395	0.104	2.01462e-21	2	elongation factor 1-alpha
C4B63_11g124	1.6579e-25	1.30631	0.126	0.013	3.14023e-21	2	Mucin-associated surface protein (MASP)
C4B63_148g15	1.80159e-25	1.29586	0.515	0.168	3.41239e-21	2	unspecified product
C4B63_279g13	2.1744e-25	2.11347	0.162	0.021	4.11853e-21	2	L1Tc protein Reverse transcriptase/Endonuclase/Rnase H domains
C4B63_7g173	3.66409e-25	1.24658	0.281	0.06	6.94015e-21	2	D-isomer specific 2-hydroxyacid dehydrogenase-protein
C4B63_10g290	6.196e-25	1.28256	0.377	0.102	1.17358e-20	2	Paraflagellar rod protein 2
C4B63_18g220	8.50511e-25	1.06998	0.754	0.269	1.61095e-20	2	kinesin
C4B63_1g1152	3.01832e-24	1.40803	0.108	0.01	5.717e-20	2	mucin TcMUCII
C4B63_61g68	1.626e-23	1.0001	0.263	0.055	3.07981e-19	2	Serine/threonine protein phosphatase 2A regulatory subunit B''beta
C4B63_43g12	2.82245e-23	1.35687	0.323	0.082	5.34601e-19	2	serine carboxypeptidase (CBP1)
C4B63_98g33	3.2685e-23	1.01975	0.174	0.026	6.19086e-19	2	Mucin-associated surface protein (MASP)
C4B63_333g15	3.7778e-23	1.94237	0.257	0.057	7.15553e-19	2	alpha tubulin
C4B63_36g128	4.43657e-23	1.0285	0.144	0.019	8.40331e-19	2	Mucin-associated surface protein (MASP)
C4B63_121g27	5.05016e-23	1.51477	0.108	0.01	9.5655e-19	2	Mucin-associated surface protein (MASP)
C4B63_10g124	1.02028e-22	1.15657	0.251	0.053	1.93252e-18	2	60S ribosomal protein L4
C4B63_30g255	1.92152e-22	1.14228	0.186	0.031	3.63955e-18	2	surface protease GP63
C4B63_265g1	2.36143e-22	1.23827	0.114	0.012	4.47278e-18	2	UDP-Gal or UDP-GlcNAc-dependent glycosyltransferase
C4B63_295g20	4.90311e-22	1.46314	0.293	0.073	9.28697e-18	2	tryparedoxin peroxidase
C4B63_36g84	6.44287e-22	1.06753	0.186	0.032	1.22034e-17	2	unspecified product
C4B63_276g4	8.12984e-22	2.00609	0.072	0.004	1.53987e-17	2	unspecified product
C4B63_156g12	8.80242e-22	2.11289	0.084	0.006	1.66727e-17	2	GPR1/FUN34/yaaH family
C4B63_9g285	1.31505e-21	1.06357	0.299	0.074	2.49084e-17	2	Phosphoenolpyruvate carboxykinase [ATP], glycosomal
C4B63_341g15	1.34224e-21	1.19993	0.126	0.015	2.54234e-17	2	surface protease GP63
C4B63_158g40	1.6186e-21	2.68697	0.054	0.002	3.06578e-17	2	Reverse transcriptase (RNA-dependent DNA polymerase)/RNase H/Zinc finger, C2H2 type
C4B63_129g37	1.78658e-21	1.26666	0.216	0.043	3.38397e-17	2	unspecified product
C4B63_56g142	3.58697e-21	1.03864	0.126	0.016	6.79407e-17	2	Mucin-associated surface protein (MASP)
C4B63_41g125	6.41522e-21	1.35568	0.18	0.031	1.21511e-16	2	conserved hypothetical protein
C4B63_101g68	6.77475e-21	2.02333	0.138	0.019	1.2832e-16	2	Mucin-associated surface protein (MASP)
C4B63_150g16	7.98045e-21	1.4517	0.269	0.066	1.51158e-16	2	L1Tc protein Reverse transcriptase/Endonuclase/Rnase H domains
C4B63_88g101	5.00571e-20	1.6199	0.054	0.002	9.48131e-16	2	unspecified product
C4B63_35g88	7.11649e-20	1.0055	0.228	0.05	1.34793e-15	2	flagellar calcium-binding protein
C4B63_57g42	2.15787e-19	1.02403	0.234	0.053	4.08722e-15	2	Mucin-associated surface protein (MASP)
C4B63_17g205	4.48024e-19	2.18935	0.198	0.042	8.48603e-15	2	trans-sialidase, Group VIII
C4B63_77g53	4.73924e-19	1.25723	0.21	0.045	8.9766e-15	2	trans-sialidase, Group III
C4B63_345nc4	1.2473e-18	1.66666	0.108	0.013	2.36251e-14	2	spliced leader mini-exon transcript,ncRNA class=other
C4B63_143g51	1.43752e-18	1.01234	0.246	0.06	2.7228e-14	2	cystathionine beta-synthase
C4B63_5g77	1.86744e-18	1.24565	0.138	0.021	3.53711e-14	2	Mucin-associated surface protein (MASP)
C4B63_16g311	2.00753e-18	1.09009	0.204	0.044	3.80247e-14	2	unspecified product
C4B63_6g2554c	3.26185e-18	1.47303	0.168	0.031	6.17827e-14	2	histone H3
C4B63_43g7	4.0485e-18	1.40887	0.222	0.052	7.66827e-14	2	serine carboxypeptidase (CBP1)
C4B63_238g13	5.14197e-18	1.04691	0.114	0.015	9.7394e-14	2	conserved hypothetical protein
C4B63_113g29	6.38203e-18	1.07691	0.251	0.063	1.20882e-13	2	heat shock protein 85
C4B63_116g57	6.96442e-18	1.16103	0.162	0.03	1.31913e-13	2	Mucin-associated surface protein (MASP)
C4B63_99g68	9.3707e-18	1.04436	0.108	0.014	1.77491e-13	2	Mucin-associated surface protein (MASP)
C4B63_32g274	1.38162e-17	1.04323	0.138	0.022	2.61692e-13	2	fatty acid transporter protein-like
C4B63_15g301	2.15647e-17	1.46119	0.108	0.014	4.08457e-13	2	mucin TcMUCII
C4B63_108nc1	2.2641e-17	1.1599	0.096	0.011	4.28843e-13	2	C/D small nucleolar RNA (snoRNA),ncRNA class=snoRNA
C4B63_19g20	2.96283e-17	1.32324	0.09	0.01	5.61189e-13	2	JmjC domain, hydroxylase
C4B63_21g116	6.05356e-17	1.47479	0.048	0.002	1.1466e-12	2	conserved hypothetical protein
C4B63_342nc10	6.1559e-17	1.42861	0.132	0.021	1.16599e-12	2	spliced leader mini-exon transcript,ncRNA class=other
C4B63_102g73	8.08554e-17	1.06678	0.138	0.023	1.53148e-12	2	conserved hypothetical protein
C4B63_1g601	9.06224e-17	1.04739	0.15	0.027	1.71648e-12	2	unspecified product
C4B63_165g13	1.19202e-16	1.14849	0.114	0.017	2.2578e-12	2	protein kinase
C4B63_50g183	1.25971e-16	2.11465	0.15	0.028	2.38601e-12	2	unspecified product
C4B63_237g18	1.53687e-16	1.21496	0.096	0.012	2.91098e-12	2	Checkpoint protein HUS1
C4B63_81nc12	1.56416e-16	1.24352	0.144	0.026	2.96267e-12	2	H/ACA snoRNA,ncRNA class=snoRNA
C4B63_3g665	1.67967e-16	1.37312	0.096	0.012	3.18147e-12	2	unspecified product
C4B63_240g10	1.89906e-16	1.05148	0.144	0.026	3.59701e-12	2	trans-sialidase, Group II
C4B63_26g354	2.07078e-16	1.13619	0.12	0.019	3.92226e-12	2	tyrosine aminotransferase
C4B63_69g81	2.26173e-16	1.72307	0.09	0.011	4.28394e-12	2	unspecified product
C4B63_39g134	2.47334e-16	1.29326	0.09	0.011	4.68475e-12	2	mucin TcMUCII
C4B63_25g136	2.61832e-16	1.04425	0.156	0.03	4.95936e-12	2	Serine/threonine protein phosphatase 2A regulatory subunit B''beta
C4B63_19g254	3.02772e-16	1.03655	0.144	0.026	5.7348e-12	2	copper-transporting ATPase-like protein
C4B63_267g25	9.84712e-16	1.42842	0.084	0.01	1.86514e-11	2	GATOR complex protein MIOS
C4B63_219g38	2.33362e-15	1.02669	0.096	0.013	4.42011e-11	2	vacuolar ATP synthase
C4B63_102g78	2.55162e-15	1.05187	0.108	0.016	4.83301e-11	2	dynein arm light chain
C4B63_185nc18	4.27257e-15	2.08474	0.114	0.019	8.09267e-11	2	spliced leader mini-exon transcript,ncRNA class=other
C4B63_33g40	4.47945e-15	1.59466	0.102	0.015	8.48454e-11	2	Mucin-associated surface protein (MASP)
C4B63_17g266	6.07206e-15	1.58655	0.06	0.005	1.15011e-10	2	conserved hypothetical protein
C4B63_18g315	6.72934e-15	3.59162	0.036	0.001	1.2746e-10	2	ATP-dependent DEAD/H DNA helicase recQ family
C4B63_183g37	1.03133e-14	1.34867	0.09	0.012	1.95344e-10	2	UDP-Gal or UDP-GlcNAc-dependent glycosyltransferase
C4B63_228g31	1.19347e-14	1.13484	0.096	0.014	2.26055e-10	2	UDP-Gal or UDP-GlcNAc-dependent glycosyltransferase
C4B63_1g602	1.3439e-14	1.37196	0.072	0.008	2.54547e-10	2	Mucin-associated surface protein (MASP)
C4B63_146g48	1.36417e-14	1.18775	0.072	0.008	2.58387e-10	2	unspecified product
C4B63_1g1134	2.95389e-14	1.25773	0.06	0.005	5.59496e-10	2	Mucin-associated surface protein (MASP)
C4B63_62g182	4.21477e-14	1.19885	0.066	0.007	7.9832e-10	2	Mucin-associated surface protein (MASP)
C4B63_41g128	5.5432e-14	1.19058	0.096	0.014	1.04994e-09	2	conserved hypothetical protein
C4B63_6g318	5.85811e-14	1.14619	0.108	0.018	1.10958e-09	2	gamma-tubulin complex component 3
C4B63_41g129	5.8608e-14	5.22991	0.024	0	1.11009e-09	2	metacaspase
C4B63_45g234	6.02383e-14	1.78088	0.054	0.004	1.14097e-09	2	ubiquitin-protein ligase-like
C4B63_3g620	6.10746e-14	1.34359	0.054	0.004	1.15681e-09	2	Mucin-associated surface protein (MASP)
C4B63_26g25	8.1979e-14	1.73738	0.048	0.003	1.55276e-09	2	unspecified product
C4B63_15g41	8.34219e-14	1.05992	0.078	0.01	1.58009e-09	2	unspecified product
C4B63_122g23	1.17549e-13	1.12271	0.084	0.011	2.22649e-09	2	cleavage and polyadenylation specificity factor 30 kDa subunit
C4B63_260g13	1.17549e-13	1.30963	0.084	0.011	2.22649e-09	2	WD repeat-containing protein 92
C4B63_62g18	1.42585e-13	1.87348	0.066	0.007	2.7007e-09	2	Mucin-associated surface protein (MASP)
C4B63_73g34	1.66638e-13	6.28585	0.018	0	3.15629e-09	2	unspecified product
C4B63_11g169	1.66638e-13	6.78343	0.018	0	3.15629e-09	2	trans-sialidase, Group VI
C4B63_462g12	1.66638e-13	6.7886	0.018	0	3.15629e-09	2	glutamamyl carboxypeptidase
C4B63_36g313	2.07958e-13	2.87859	0.036	0.002	3.93894e-09	2	unspecified product
C4B63_37g397	2.96096e-13	1.06001	0.09	0.013	5.60835e-09	2	protein kinase
C4B63_299g2	3.47787e-13	2.51995	0.03	0.001	6.58744e-09	2	unspecified product
C4B63_300g15	3.47787e-13	2.88379	0.03	0.001	6.58744e-09	2	Vps51/Vps67
C4B63_72g114	3.60292e-13	1.08316	0.072	0.009	6.82428e-09	2	conserved hypothetical protein
C4B63_1g162	3.93863e-13	2.40554	0.09	0.014	7.46016e-09	2	L1Tc protein Reverse transcriptase/Endonuclase/Rnase H domains
C4B63_141g30	4.71622e-13	1.29562	0.06	0.006	8.93299e-09	2	retrotransposon hot spot (RHS) protein
C4B63_15g74	5.03777e-13	1.10444	0.09	0.014	9.54205e-09	2	mucin TcMUCII
C4B63_37g97	5.49579e-13	1.44027	0.048	0.004	1.04096e-08	2	mucin TcMUCII
C4B63_68g116	1.35514e-12	1.13965	0.066	0.008	2.56678e-08	2	protein kinase
C4B63_78g59	1.67135e-12	1.4273	0.102	0.018	3.16571e-08	2	Mucin-associated surface protein (MASP)
C4B63_62g157	2.11738e-12	1.68862	0.072	0.009	4.01053e-08	2	unspecified product
C4B63_34g336	2.22167e-12	1.54	0.072	0.009	4.20807e-08	2	mucin TcSMUGL
C4B63_6g116	2.26478e-12	1.43745	0.072	0.009	4.28973e-08	2	endonuclease/exonuclease/phosphatase
C4B63_2g816	3.02986e-12	1.66971	0.048	0.004	5.73886e-08	2	conserved hypothetical protein
C4B63_93g13	4.71777e-12	1.18625	0.042	0.003	8.93592e-08	2	unspecified product
C4B63_6g2556c	4.88891e-12	2.35157	0.054	0.005	9.26008e-08	2	histone H3
C4B63_276g11	5.33604e-12	1.30948	0.054	0.005	1.0107e-07	2	DIS3-like exonuclease(fragment)
C4B63_29g300	6.59202e-12	1.00994	0.114	0.023	1.24859e-07	2	Mucin-associated surface protein (MASP)
C4B63_39g302	1.21225e-11	1.99812	0.03	0.001	2.29613e-07	2	unspecified product
C4B63_184g10	1.21225e-11	2.60146	0.03	0.001	2.29613e-07	2	conserved hypothetical protein
C4B63_1g964	1.24027e-11	1.23908	0.072	0.01	2.34919e-07	2	Mucin-associated surface protein (MASP)
C4B63_55g38	1.27253e-11	1.50321	0.156	0.041	2.41031e-07	2	Paraflagellar rod protein 2
C4B63_302g66c	1.37757e-11	1.18056	0.096	0.017	2.60925e-07	2	histone H3
C4B63_15g27	1.39579e-11	2.50566	0.024	0.001	2.64376e-07	2	trans-sialidase
C4B63_35g364	1.39579e-11	3.87692	0.024	0.001	2.64376e-07	2	unspecified product
C4B63_37g367	1.42885e-11	2.05363	0.06	0.007	2.70639e-07	2	conserved hypothetical protein
C4B63_33g278	1.49538e-11	1.23151	0.06	0.007	2.8324e-07	2	trans-sialidase, Group VI
C4B63_41g158	1.53292e-11	1.65455	0.084	0.014	2.9035e-07	2	cysteine peptidase
C4B63_30g119	1.5981e-11	1.25892	0.06	0.007	3.02695e-07	2	NADH-ubiquinone oxidoreductase complex I, 21 kDa subunit
C4B63_1g658	1.77979e-11	1.58623	0.054	0.006	3.37111e-07	2	unspecified product
C4B63_101g38	1.8574e-11	1.07464	0.084	0.014	3.5181e-07	2	conserved hypothetical protein
C4B63_279g14	2.29336e-11	1.21243	0.174	0.049	4.34386e-07	2	L1Tc protein Reverse transcriptase/Endonuclase/Rnase H domains
C4B63_67g78	2.32229e-11	1.27424	0.078	0.012	4.39865e-07	2	mucin TcMUCII
C4B63_113g30	2.34812e-11	1.42689	0.078	0.012	4.44757e-07	2	heat shock protein 85
C4B63_11g195	2.43401e-11	1.06562	0.078	0.012	4.61027e-07	2	Mucin-associated surface protein (MASP)
C4B63_61g60	2.4475e-11	1.19822	0.078	0.012	4.63581e-07	2	conserved hypothetical protein
C4B63_40g41	2.92336e-11	1.06144	0.072	0.01	5.53713e-07	2	glycosyl transferase-like
C4B63_29g16	4.45907e-11	1.48509	0.078	0.012	8.44592e-07	2	Mucin-associated surface protein (MASP)
C4B63_43g83	4.71841e-11	1.17237	0.156	0.042	8.93714e-07	2	trans-sialidase, Group II
C4B63_104g104	5.29477e-11	1.38387	0.066	0.009	1.00288e-06	2	Shk1 kinase-binding protein 15
C4B63_250g15	5.8068e-11	1.57589	0.066	0.009	1.09987e-06	2	conserved hypothetical protein
C4B63_138g15	5.93295e-11	1.59005	0.048	0.005	1.12376e-06	2	unspecified product
C4B63_66g66	1.18256e-10	1.14427	0.084	0.015	2.23989e-06	2	mucin TcMUCII
C4B63_71g130	1.27402e-10	1.12811	0.066	0.009	2.41313e-06	2	mucin TcMUCII
C4B63_47g160	1.46093e-10	2.08196	0.042	0.004	2.76716e-06	2	trans-sialidase, Group VIII
C4B63_157g35	1.48017e-10	1.99657	0.042	0.004	2.8036e-06	2	potassium voltage-gated channel
C4B63_235g12	1.49966e-10	1.62851	0.042	0.004	2.84051e-06	2	conserved hypothetical protein
C4B63_61g92	1.697e-10	1.23996	0.054	0.006	3.21429e-06	2	conserved hypothetical protein
C4B63_16g280	1.75726e-10	1.26707	0.054	0.006	3.32842e-06	2	conserved hypothetical protein
C4B63_135g39	2.0808e-10	1.86698	0.03	0.002	3.94125e-06	2	retrotransposon hot spot (RHS) protein
C4B63_211g30	2.46677e-10	1.9605	0.084	0.015	4.67231e-06	2	unspecified product
C4B63_25g162	2.54167e-10	3.13944	0.036	0.003	4.81418e-06	2	unspecified product
C4B63_544g5	2.6687e-10	1.22367	0.036	0.003	5.05479e-06	2	unspecified product
C4B63_12g323	2.67474e-10	1.47941	0.06	0.008	5.06622e-06	2	GATOR complex protein MIOS
C4B63_60g165	3.6548e-10	5.02152	0.018	0	6.92256e-06	2	Kelch domain-containing protein 4
C4B63_1g302	3.68798e-10	3.98394	0.018	0	6.9854e-06	2	trans-sialidase, Group VIII
C4B63_1g226	3.68798e-10	4.36932	0.018	0	6.9854e-06	2	trans-sialidase, Group V
C4B63_11g281	6.36295e-10	1.44879	0.042	0.004	1.20521e-05	2	Mucin-associated surface protein (MASP)
C4B63_172g13	6.41535e-10	1.09269	0.042	0.004	1.21513e-05	2	conserved hypothetical protein
C4B63_46g185	6.86796e-10	2.59905	0.024	0.001	1.30086e-05	2	unspecified product
C4B63_3g392	6.96104e-10	2.19128	0.024	0.001	1.31849e-05	2	trans-sialidase, Group VI
C4B63_197g20	6.96104e-10	3.22952	0.024	0.001	1.31849e-05	2	surface protease GP63
C4B63_63g68	8.70661e-10	1.22754	0.072	0.012	1.64912e-05	2	ATP-dependent protease binding subunit(fragment)
C4B63_78g33	1.23681e-09	1.20587	0.054	0.007	2.34264e-05	2	Oxidoreductase HTATIP2
C4B63_271g3	1.71536e-09	1.14915	0.078	0.014	3.24906e-05	2	L1Tc protein Reverse transcriptase/Endonuclase/Rnase H domains
C4B63_100g63	1.75628e-09	5.23459	0.012	0	3.32657e-05	2	unspecified product
C4B63_5g57	1.75628e-09	5.3635	0.012	0	3.32657e-05	2	Mucin-associated surface protein (MASP)
C4B63_66g15	1.75628e-09	5.772	0.012	0	3.32657e-05	2	conserved hypothetical protein
C4B63_98g2	1.75628e-09	5.95655	0.012	0	3.32657e-05	2	conserved hypothetical protein
C4B63_32g1	1.75628e-09	6.06511	0.012	0	3.32657e-05	2	unspecified product
C4B63_45g199	1.75628e-09	6.11868	0.012	0	3.32657e-05	2	unspecified product
C4B63_233g28	1.75628e-09	6.18167	0.012	0	3.32657e-05	2	unspecified product
C4B63_167g35	1.75628e-09	6.44529	0.012	0	3.32657e-05	2	conserved hypothetical protein
C4B63_24g284	1.75628e-09	6.4715	0.012	0	3.32657e-05	2	unspecified product
C4B63_21g268	1.75628e-09	6.60555	0.012	0	3.32657e-05	2	folate/pteridine transporter
C4B63_15g31	1.75628e-09	6.66382	0.012	0	3.32657e-05	2	mucin TcMUCII
C4B63_20g265	1.75628e-09	7.29085	0.012	0	3.32657e-05	2	unspecified product
C4B63_19g266	1.95466e-09	1.37328	0.048	0.006	3.70232e-05	2	conserved hypothetical protein
C4B63_121g24	2.03089e-09	1.04244	0.048	0.006	3.84671e-05	2	Mucin-associated surface protein (MASP)
C4B63_3g577	2.11045e-09	2.52518	0.03	0.002	3.99741e-05	2	dispersed gene family protein 1 (DGF-1)
C4B63_87g138	2.35329e-09	1.68676	0.042	0.004	4.45737e-05	2	unspecified product
C4B63_105g48	2.38076e-09	1.20527	0.042	0.004	4.5094e-05	2	trans-sialidase, Group IV
C4B63_8g121	2.5083e-09	1.98474	0.06	0.009	4.75096e-05	2	Mucin-associated surface protein (MASP)
C4B63_48g42	2.56607e-09	1.75743	0.06	0.009	4.86039e-05	2	target of rapamycin (TOR) kinase 1
C4B63_108g23	2.91324e-09	1.04331	0.054	0.007	5.51797e-05	2	unspecified product
C4B63_251g1	2.99137e-09	1.04524	0.06	0.009	5.66596e-05	2	conserved hypothetical protein
C4B63_15g322	4.89604e-09	1.83033	0.108	0.027	9.27358e-05	2	L1Tc protein Reverse transcriptase/Endonuclase/Rnase H domains
C4B63_125g50	5.32317e-09	1.59549	0.06	0.009	0.000100826	2	conserved hypothetical protein
C4B63_88g71	5.39698e-09	1.18042	0.06	0.009	0.000102224	2	unspecified product
C4B63_333g19	5.84371e-09	1.20623	0.084	0.017	0.000110686	2	alpha tubulin
C4B63_236g16	5.92593e-09	1.00264	0.06	0.009	0.000112243	2	Leucine-rich repeat-containing protein 34
C4B63_132g317c	7.00117e-09	1.52426	0.036	0.003	0.000132609	2	40S ribosomal protein S27
C4B63_330g6	7.53959e-09	1.70168	0.042	0.005	0.000142807	2	membrane-bound acid phosphatase
C4B63_78g73	7.56724e-09	1.14053	0.042	0.005	0.000143331	2	unspecified product
C4B63_208g26	1.24498e-08	1.05458	0.078	0.016	0.000235812	2	Vacuolar protein sorting-associated protein 11 homolog
C4B63_26g309	1.29734e-08	1.75881	0.024	0.001	0.000245729	2	ABC transporter(fragment)
C4B63_1g519	1.29734e-08	3.11505	0.024	0.001	0.000245729	2	unspecified product
C4B63_231g26	1.30476e-08	1.48176	0.048	0.006	0.000247135	2	L1Tc protein Reverse transcriptase/Endonuclase/Rnase H domains
C4B63_1g240	1.31255e-08	1.85626	0.024	0.001	0.00024861	2	trans-sialidase, Group V
C4B63_42g214	1.31255e-08	2.22146	0.024	0.001	0.00024861	2	dolichyl pyrophosphate phosphatase
C4B63_196g41	1.31255e-08	2.2751	0.024	0.001	0.00024861	2	trans-sialidase, Group V
C4B63_6g244	1.32999e-08	1.32855	0.054	0.008	0.000251914	2	cation transporter
C4B63_116g17	1.4562e-08	2.21561	0.03	0.002	0.000275819	2	chaperone DNAJ protein
C4B63_122g43	1.47708e-08	1.27453	0.03	0.002	0.000279774	2	mucin TcMUCII
C4B63_75g80	1.48411e-08	1.06563	0.03	0.002	0.000281105	2	retrotransposon hot spot protein (RHS)
C4B63_81g23	1.48411e-08	1.16682	0.03	0.002	0.000281105	2	protein phosphatase 2A catalytic subunit
C4B63_1g991	2.19465e-08	1.58941	0.042	0.005	0.000415689	2	mucin TcMUCII
C4B63_34g1523c	2.24859e-08	1.2174	0.042	0.005	0.000425905	2	mucin TcSMUGL
C4B63_272g19	2.2564e-08	1.01843	0.042	0.005	0.000427384	2	unspecified product
C4B63_302g52c	2.27522e-08	1.02043	0.108	0.028	0.00043095	2	histone H3
C4B63_339g5	2.27999e-08	1.11862	0.042	0.005	0.000431852	2	FG-GAP repeat protein
C4B63_125g65	2.74224e-08	1.2491	0.054	0.008	0.000519408	2	mucin TcMUCII
C4B63_1g106	3.7665e-08	3.63561	0.018	0.001	0.000713412	2	trans-sialidase, Group II
C4B63_23g137	3.79349e-08	3.71651	0.018	0.001	0.000718526	2	conserved hypothetical protein
C4B63_62g194	3.82068e-08	2.21325	0.018	0.001	0.000723675	2	mucin TcMUCII
C4B63_37g401	3.82068e-08	2.69026	0.018	0.001	0.000723675	2	retrotransposon hot spot protein (RHS)
C4B63_2nc37	3.82068e-08	2.84757	0.018	0.001	0.000723675	2	H/ACA snoRNA,ncRNA class=snoRNA
C4B63_89g57	3.82068e-08	3.21431	0.018	0.001	0.000723675	2	dolichyl-P-Man:GDP-Man5GlcNAc2-PP-dolichyl alpha-1,2-mannosyltransferase(fragment)
C4B63_207g4	5.87559e-08	1.78688	0.042	0.005	0.0011129	2	conserved hypothetical protein
C4B63_351g11	6.03246e-08	1.12001	0.042	0.005	0.00114261	2	L1Tc protein fragment
C4B63_8g286	6.7438e-08	1.08984	0.048	0.007	0.00127734	2	unspecified product
C4B63_44g248	7.00496e-08	1.12491	0.048	0.007	0.00132681	2	conserved hypothetical protein
C4B63_35g92	7.32549e-08	1.03339	0.096	0.024	0.00138752	2	flagellar calcium-binding protein
C4B63_442g8	7.56678e-08	1.2257	0.03	0.003	0.00143322	2	conserved hypothetical protein
C4B63_60g108	7.56678e-08	2.00858	0.03	0.003	0.00143322	2	unspecified product
C4B63_34g379	7.63276e-08	1.44662	0.03	0.003	0.00144572	2	unspecified product
C4B63_33g380	7.66596e-08	1.48675	0.03	0.003	0.00145201	2	Mucin-associated surface protein (MASP)
C4B63_62g201	8.71337e-08	1.7073	0.036	0.004	0.0016504	2	mucin TcMUCII
C4B63_396nc7	8.87494e-08	1.56233	0.036	0.004	0.001681	2	C/D small nucleolar RNA (snoRNA),ncRNA class=snoRNA
C4B63_50g169	9.07266e-08	1.04033	0.036	0.004	0.00171845	2	Mucin-associated surface protein (MASP)
C4B63_32g371	1.00467e-07	1.53158	0.054	0.009	0.00190294	2	unspecified product
C4B63_13g231c	1.05813e-07	1.10529	0.054	0.009	0.00200421	2	p53 and DNA damage-regulated protein 1
C4B63_139g17	1.16295e-07	1.25158	0.06	0.011	0.00220275	2	unspecified product
C4B63_26g131	1.26652e-07	2.01956	0.024	0.002	0.00239891	2	unspecified product
C4B63_24g278	1.27303e-07	2.08495	0.024	0.002	0.00241125	2	MCM10
C4B63_34g287	1.27957e-07	1.91679	0.024	0.002	0.00242364	2	glycerate kinase
C4B63_86g73	1.29276e-07	1.6671	0.024	0.002	0.00244862	2	unspecified product
C4B63_15g77	1.29276e-07	2.05906	0.024	0.002	0.00244862	2	trans-sialidase, Group V
C4B63_65g61	1.42544e-07	1.87003	0.042	0.006	0.00269993	2	unspecified product
C4B63_58g101	1.44275e-07	1.16847	0.048	0.007	0.00273272	2	elongation factor 1-alpha
C4B63_32g51	1.95538e-07	1.02867	0.054	0.009	0.00370368	2	Failed axon connections homolog
C4B63_73g10	1.97012e-07	1.18542	0.054	0.009	0.00373161	2	conserved hypothetical protein
C4B63_62g165	2.50052e-07	1.5241	0.036	0.004	0.00473624	2	unspecified product
C4B63_1g793	2.56174e-07	1.56193	0.036	0.004	0.00485219	2	conserved hypothetical protein
C4B63_123g37	2.5706e-07	1.36676	0.036	0.004	0.00486897	2	conserved hypothetical protein
C4B63_38g189	2.82693e-07	1.1475	0.048	0.008	0.00535448	2	trans-sialidase, Group II
C4B63_16g20	3.00959e-07	2.1235	0.03	0.003	0.00570046	2	conserved hypothetical protein
C4B63_480g19	3.13226e-07	1.02319	0.03	0.003	0.00593282	2	cysteine peptidase
C4B63_161g35	3.13226e-07	1.37221	0.03	0.003	0.00593282	2	kinetoplast ribosomal PPR-repeat containing protein 3
C4B63_222g20	6.14663e-07	1.18653	0.072	0.017	0.0116423	2	unspecified product
C4B63_16g124	6.71324e-07	1.005	0.036	0.005	0.0127155	2	DNA polymerase zeta catalytic subunit
C4B63_37g1437c	6.77909e-07	1.3415	0.036	0.005	0.0128403	2	40S ribosomal protein S33
C4B63_195g15	6.80118e-07	1.08191	0.036	0.005	0.0128821	2	unspecified product
C4B63_425g13	6.91267e-07	1.10452	0.036	0.005	0.0130933	2	Trypomastigote, Alanine, Serine and Valine rich protein-Associated-protein(TASVAP)
C4B63_58g91	7.14532e-07	1.26828	0.042	0.006	0.0135339	2	elongation factor 1-alpha
C4B63_336g4	7.18617e-07	1.12683	0.042	0.006	0.0136113	2	glutamamyl carboxypeptidase
C4B63_71g154	7.96617e-07	1.57539	0.024	0.002	0.0150887	2	unspecified product
C4B63_5g544	8.00263e-07	1.83764	0.024	0.002	0.0151578	2	trans-sialidase
C4B63_15g5	8.03925e-07	1.60846	0.024	0.002	0.0152271	2	zinc-finger CCCH domain containing protein 11
C4B63_1g1005	8.07603e-07	1.03602	0.024	0.002	0.0152968	2	unspecified product
C4B63_58g44	8.07603e-07	1.386	0.024	0.002	0.0152968	2	Major Facilitator Superfamily
C4B63_86g69	8.37834e-07	1.79022	0.018	0.001	0.0158694	2	mucin TcMUCII
C4B63_154g7	8.47744e-07	3.12433	0.018	0.001	0.0160571	2	retrotransposon hot spot protein (RHS)
C4B63_76g39	8.52742e-07	1.65575	0.018	0.001	0.0161518	2	N-acetyltransferase
C4B63_32g44	8.52742e-07	1.69861	0.018	0.001	0.0161518	2	sigma-adaptin 3
C4B63_1g935	8.52742e-07	1.80651	0.018	0.001	0.0161518	2	trans-sialidase, Group V
C4B63_256g19	8.52742e-07	2.07472	0.018	0.001	0.0161518	2	dispersed gene family protein 1 (DGF-1)
C4B63_35g337	8.52742e-07	2.09641	0.018	0.001	0.0161518	2	unspecified product
C4B63_13g225	8.52742e-07	2.40686	0.018	0.001	0.0161518	2	conserved hypothetical protein
C4B63_77nc2	9.42196e-07	1.02866	0.048	0.008	0.0178461	2	C/D small nucleolar RNA (snoRNA),ncRNA class=snoRNA
C4B63_82g98	1.00089e-06	1.1333	0.054	0.01	0.0189579	2	glycosyl transferase
C4B63_154g15	1.00307e-06	1.04783	0.048	0.008	0.0189992	2	trans-sialidase, Group I
C4B63_37g197	1.02158e-06	1.23433	0.054	0.01	0.0193498	2	mucin TcMUCII
C4B63_172g39	1.04137e-06	1.15587	0.03	0.003	0.0197247	2	trans-sialidase, Group V
C4B63_60g107	1.04523e-06	1.10822	0.03	0.003	0.0197977	2	unspecified product
C4B63_27g295	1.0491e-06	1.01482	0.03	0.003	0.0198709	2	mucin TcMUCII
C4B63_367g6	1.37947e-06	1.26724	0.042	0.007	0.0261286	2	unspecified product
C4B63_213g20	1.59425e-06	1.51528	0.036	0.005	0.0301966	2	Mucin-associated surface protein (MASP)
C4B63_15g501	1.74345e-06	5.62617	0.012	0	0.0330226	2	trans-sialidase, Group V
C4B63_120g30	1.74345e-06	5.89717	0.012	0	0.0330226	2	unspecified product
C4B63_47g52	1.7576e-06	4.50089	0.012	0	0.0332906	2	deoxyhypusine synthase
C4B63_179nc163	1.7576e-06	4.63967	0.012	0	0.0332906	2	C/D small nucleolar RNA (snoRNA),ncRNA class=snoRNA
C4B63_37g181	1.77186e-06	1.69024	0.012	0	0.0335608	2	trans-sialidase, Group VI
C4B63_93g84	1.77186e-06	2.13314	0.012	0	0.0335608	2	conserved hypothetical protein
C4B63_274g17	1.77186e-06	2.37766	0.012	0	0.0335608	2	retrotransposon hot spot protein (RHS)
C4B63_46g36	1.77186e-06	2.43299	0.012	0	0.0335608	2	ABC transporter
C4B63_120g48	1.77186e-06	2.56287	0.012	0	0.0335608	2	conserved hypothetical protein
C4B63_65g92	1.77186e-06	2.6386	0.012	0	0.0335608	2	L1Tc protein fragment
C4B63_178g36	1.77186e-06	2.68448	0.012	0	0.0335608	2	conserved hypothetical protein
C4B63_1g1147	1.77186e-06	2.73237	0.012	0	0.0335608	2	trans-sialidase
C4B63_254g37	1.77186e-06	2.80704	0.012	0	0.0335608	2	unspecified product
C4B63_168g26	1.77186e-06	2.851	0.012	0	0.0335608	2	intraflagellar transport protein 172
C4B63_2nc38	1.77186e-06	2.90132	0.012	0	0.0335608	2	C/D small nucleolar RNA (snoRNA),ncRNA class=snoRNA
C4B63_21g110	1.77186e-06	2.91614	0.012	0	0.0335608	2	surface protease GP63
C4B63_34g1223c	1.77186e-06	2.92011	0.012	0	0.0335608	2	mucin TcSMUGS
C4B63_38g151	1.77186e-06	2.95205	0.012	0	0.0335608	2	tetratricopeptide repeat protein (TPR)
C4B63_29g89	1.77186e-06	3.06759	0.012	0	0.0335608	2	trans-sialidase, Group V
C4B63_37g46	1.77186e-06	3.39131	0.012	0	0.0335608	2	L1Tc protein fragment
C4B63_40g144	1.77186e-06	3.51921	0.012	0	0.0335608	2	conserved hypothetical protein
C4B63_2g549	1.77186e-06	3.56267	0.012	0	0.0335608	2	receptor-type adenylate cyclase
C4B63_3g450	1.77186e-06	3.59255	0.012	0	0.0335608	2	unspecified product
C4B63_292g16	1.77186e-06	3.67815	0.012	0	0.0335608	2	translation-associated element 2
C4B63_241g1	1.77186e-06	3.68816	0.012	0	0.0335608	2	tryptophanyl-tRNA synthetase
C4B63_6g425	1.77186e-06	3.69359	0.012	0	0.0335608	2	conserved hypothetical protein
C4B63_265g25	1.77186e-06	3.77038	0.012	0	0.0335608	2	conserved hypothetical protein
C4B63_278g8	1.77186e-06	3.77549	0.012	0	0.0335608	2	RNA-binding protein
C4B63_26g207	1.77186e-06	3.79527	0.012	0	0.0335608	2	mismatch repair protein MSH3
C4B63_257g5	1.77186e-06	3.98216	0.012	0	0.0335608	2	amino acid transporter
C4B63_33g186	1.77186e-06	4.15504	0.012	0	0.0335608	2	retrotransposon hot spot protein (RHS)
C4B63_128g62	1.77186e-06	4.19631	0.012	0	0.0335608	2	50S ribosome-binding GTPase
C4B63_157g29	1.77186e-06	4.23326	0.012	0	0.0335608	2	choline/carnitine O-acyltransferase
C4B63_29g168	1.77186e-06	4.47418	0.012	0	0.0335608	2	Mucin-associated surface protein (MASP)
