## Supplementary Table 1 for "Single-cell RNA-seq reveals trans-sialidase-like superfamily gene expression heterogeneity in *Trypanosoma cruzi* populations"

### Sheet: markers in bulk RNAseq (A vs T)
Supplementary Table 1. Correlation of results from differential expression analysis using bulk RNA-seq data with the top 10 gene markers from each of the three identified clusters from scRNA-seq data analysis. Positive log2FC corresponds to upregulated genes in the trypomastigote stage, whereas negative log2FC corresponds to upregulated genes in the amastigote stage. Gene C4B63_196g28 showed no s…
Gene	log2FC	adjusted pval	Stage	Cluster
C4B63_105g53	3.05808	1.79299e-34	Trypo	0
C4B63_47g122	1.96973	1.06436e-09	Trypo	0
C4B63_33g179	3.93113	2.81763e-80	Trypo	0
C4B63_119g11	3.63017	2.16866e-59	Trypo	0
C4B63_1g480	2.27056	8.19932e-29	Trypo	0
C4B63_2g324	2.87152	1.57736e-26	Trypo	0
C4B63_65g71	3.0792	3.04215e-17	Trypo	0
C4B63_156g18	2.21105	3.91613e-17	Trypo	0
C4B63_145g11	2.84761	1.47981e-32	Trypo	0
C4B63_73g69	2.77558	1.2196e-78	Trypo	0
C4B63_467nc3	-	-	-	1
C4B63_21g279	-	-	-	1
C4B63_8g2652c	-1.71761	7.80479e-30	Ama	1
C4B63_16g155	-1.81902	3.08474e-68	Ama	1
C4B63_196g28	-2.88493	0.110477	Ama	1
C4B63_20g219	-1.53988	2.42976e-19	Ama	1
C4B63_39g352	-1.41667	1.38362e-08	Ama	1
C4B63_2g235	-0.329837	0.00303968	Ama	1
C4B63_11g67	-2.12554	4.19615e-84	Ama	1
C4B63_251g15	-1.77181	5.66715e-31	Ama	1
C4B63_17g208	-	-	-	2
C4B63_279g11	-2.07264	1.65526e-06	Ama	2
C4B63_333g15	-0.81291	5.49758e-07	Ama	2
C4B63_130g20	-0.30642	0.0174574	Ama	2
C4B63_47g128	2.52426	9.14871e-20	Trypo	2
C4B63_156g6	2.61321	3.86839e-17	Trypo	2
C4B63_6g2504c	-1.04362	1.15688e-17	Ama	2
C4B63_6g315	-	-	-	2
C4B63_295g20	-	-	-	2
C4B63_156g16	-	-	-	2
