## Supplementary Table 2 for "Single-cell RNA-seq reveals trans-sialidase-like superfamily gene expression heterogeneity in *Trypanosoma cruzi* populations"

### Sheet: a. numCells
Supplementary Table 3.
a) Summary of the number of cells expressing genes by gene group. Shown are the mean, Relative standard deviation (rsd) and median of the number of cells expressing each gene within the indicated groups.
Group	mean_numCell	Relative sd_numCell (%)	median_numCell
Single-copy genes (Subsampled)	167.767	136.545	95
Multigene families	79.9429	229.67	24
Ribosomal	190.212	84.1846	142.5
Trans-sialidases-like	127.072	209.044	10
Mucins	47.2455	190.986	33
MASPs	60.7801	159.866	43
DGF-1	243.767	158.676	49
GP63	28.1739	143.9	7
RHS	54.5209	241.779	9

### Sheet: b. p_values numCells
Supplementary Table 3.
b) Pairwise statistical comparisons between gene groups based on the number of cells expressing each group. Differences between groups were assessed using the Wilcoxon rank-sum test.
group1	group2	p	p.adj
Single-copy genes (Subsampled)	Multigene families	1.95433e-107	7.03558e-106
Single-copy genes (Subsampled)	Ribosomal	5.34629e-07	1.01298e-06
Single-copy genes (Subsampled)	Mucins	2.0455e-33	8.182e-33
Single-copy genes (Subsampled)	MASPs	3.46513e-39	1.78207e-38
Single-copy genes (Subsampled)	Trans-sialidases-like	6.35708e-38	2.86068e-37
Single-copy genes (Subsampled)	RHS	2.36732e-72	4.26118e-71
Single-copy genes (Subsampled)	GP63	0.234421	0.241119
Single-copy genes (Subsampled)	DGF-1	4.0051e-15	1.1091e-14
Multigene families	Ribosomal	5.07171e-50	4.56454e-49
Multigene families	Mucins	0.00862416	0.0110882
Multigene families	MASPs	3.60331e-11	8.10745e-11
Multigene families	Trans-sialidases-like	0.0179976	0.0209004
Multigene families	RHS	5.20648e-10	1.10255e-09
Multigene families	GP63	0.00893256	0.0110887
Multigene families	DGF-1	0.00286015	0.00396021
Ribosomal	Mucins	1.02007e-41	7.34451e-41
Ribosomal	MASPs	1.78741e-41	1.07245e-40
Ribosomal	Trans-sialidases-like	2.90696e-29	1.04651e-28
Ribosomal	RHS	5.22289e-51	6.26747e-50
Ribosomal	GP63	0.0034857	0.0046476
Ribosomal	DGF-1	1.14492e-21	3.43475e-21
Mucins	MASPs	0.000855332	0.001283
Mucins	Trans-sialidases-like	9.00461e-07	1.62083e-06
Mucins	RHS	1.76151e-11	4.22762e-11
Mucins	GP63	0.0615867	0.0671855
Mucins	DGF-1	4.97043e-06	8.52074e-06
MASPs	Trans-sialidases-like	1.21019e-11	3.11191e-11
MASPs	RHS	3.49929e-23	1.14522e-22
MASPs	GP63	0.170156	0.180165
MASPs	DGF-1	6.08833e-08	1.21767e-07
Trans-sialidases-like	RHS	0.00083416	0.001283
Trans-sialidases-like	GP63	0.0119335	0.0143202
Trans-sialidases-like	DGF-1	0.0605317	0.0671855
RHS	GP63	3.40613e-05	5.57367e-05
RHS	DGF-1	0.822133	0.822133
GP63	DGF-1	0.000926615	0.00133433

### Sheet: c. Gini
Supplementary Table 3.
c) Summary statistics of the Gini index across gene groups. The Gini index was computed for each gene as a quantitative measure of expression inequality across cells, derived from the corresponding Lorenz curves from Figure 2d. Reported values indicate the mean, relative standard deviation (rsd), and median Gini index for each gene group.
Group	mean_gini	Relative sd_gini (%)	median_gini
Single-copy genes (Subsampled)	0.932956	9.79512	0.961843
Multigene families	0.968139	7.53753	0.990354
Ribosomal	0.9243	6.86741	0.9433
Trans-sialidases-like	0.949417	11.1186	0.995853
Mucins	0.98112	3.65512	0.986894
MASPs	0.975748	3.96915	0.982793
DGF-1	0.988722	1.63287	0.997237
GP63	0.903058	17.0201	0.980499
RHS	0.978245	5.35365	0.996312

### Sheet: d. p_values Gini
Supplementary Table 3.
d) Pairwise statistical comparisons of Gini index distributions between gene groups. Differences between groups were assessed using the Wilcoxon rank-sum test. Reported values correspond to p-values for each pairwise comparison.
group1	group2	p	p.adj	p.signif
Single-copy genes (Subsampled)	Multigene families	9.79108e-108	3.5e-106	****
Single-copy genes (Subsampled)	Ribosomal	6.15369e-07	1.1e-05	****
Single-copy genes (Subsampled)	Mucins	1.68641e-33	4.7e-32	****
Single-copy genes (Subsampled)	MASPs	1.97027e-39	5.9e-38	****
Single-copy genes (Subsampled)	Trans-sialidases-like	5.67879e-38	1.6e-36	****
Single-copy genes (Subsampled)	RHS	1.96662e-72	6.9e-71	****
Single-copy genes (Subsampled)	DGF-1	3.57005e-15	8.6e-14	****
Multigene families	Ribosomal	4.66705e-50	1.5e-48	****
Multigene families	Mucins	0.00837155	0.075	**
Multigene families	MASPs	4.00354e-11	8.4e-10	****
Multigene families	Trans-sialidases-like	0.0189128	0.11	*
Multigene families	RHS	5.19258e-10	1e-08	****
Multigene families	GP63	0.00976086	0.078	**
Multigene families	DGF-1	0.00271915	0.03	**
Ribosomal	Mucins	1.04297e-41	3.3e-40	****
Ribosomal	MASPs	1.45315e-41	4.5e-40	****
Ribosomal	Trans-sialidases-like	2.98021e-29	8e-28	****
Ribosomal	RHS	4.93616e-51	1.7e-49	****
Ribosomal	GP63	0.00330791	0.033	**
Ribosomal	DGF-1	1.01589e-21	2.5e-20	****
Mucins	MASPs	0.000994426	0.013	***
Mucins	Trans-sialidases-like	9.71204e-07	1.7e-05	****
Mucins	RHS	1.74518e-11	3.8e-10	****
Mucins	DGF-1	4.81034e-06	7.7e-05	****
MASPs	Trans-sialidases-like	1.34516e-11	3.1e-10	****
MASPs	RHS	3.61644e-23	9.4e-22	****
MASPs	DGF-1	6.20271e-08	1.2e-06	****
Trans-sialidases-like	RHS	0.000795223	0.011	***
Trans-sialidases-like	GP63	0.0135566	0.095	*
RHS	GP63	4.22122e-05	0.00063	****
GP63	DGF-1	0.000995666	0.013	***
